# VGLL3-centered network connects placental, vascular, and immune defects in preeclampsia

**DOI:** 10.1101/2025.05.30.657097

**Authors:** Olesya Plazyo, Laura B Chopp, Rishyanth Peela, Kelly Young, Haihan Zhang, Rachael Bogle, Ashley Hesson, Elizabeth S Langen, Ingrid L Bergin, Li-Jyun Syu, Jake Erba, Joseph Kirma, Poulami Dey, Lin Zhang, Mrinal K Sarkar, William R Swindell, Katherine A Gallagher, Nicole L Ward, Kanakadurga Singer, J Michelle Kahlenberg, Allison C Billi, Andrzej A Dlugosz, Santhi K Ganesh, Lam C Tsoi, Johann E Gudjonsson

## Abstract

Preeclampsia affects approximately 1 in 10 pregnancies, leading to severe complications and long-term health risks for both mother and offspring. While the etiology remains unclear, preeclampsia has been linked to both autoimmunity and the timing of menarche. Through human single-cell and spatial analyses, coupled with in vitro, in vivo, and ex vivo models, we demonstrate that VGLL3, a transcription co-regulator in the Hippo pathway, is upregulated in preeclamptic placentas. VGLL3 promotes immune activation, impairs trophoblast differentiation, and induces endothelial dysfunction, all of which contribute to pregnancy-related hypertension, fetal growth restriction, and offspring mortality. Our data reveal that VGLL3 acts upstream of preeclampsia-associated processes, including the production of sFLT1, a key biomarker of the disease. Notably, targeting VGLL3—either by genetic deletion in mouse placentas or through therapeutic inhibition in human placentas—protects against preeclampsia and alleviates disease pathology. These findings position VGLL3 as a promising novel therapeutic target for preeclampsia.
