## Supplementary material for "VGLL3-centered network connects placental, vascular, and immune defects in preeclampsia": Sup Table 4

HippoSignature	FibrosisSignature
VGLL1	ANXA1
VGLL2	CAV1
VGLL3	CCL2
VGLL4	CCL5
TEAD1	COL3A1
TEAD2	CTGF
TEAD3	CXCL16
TEAD4	CYBB
YAP1	EGFR
WWTR1	EPAS1
WWC1	GLI1
WWC2	IGF1
WWC3	KL
LATS1	NR1H4
LATS2	PPARA
MOB1A	PPARG
SAV1	PTGS2
MAP4K4	SMAD7
MST1	TGFB1
STK3
AMOTL1
AMOTL2
